# Neural circuit mechanisms underlying context-specific halting in *Drosophila*

**DOI:** 10.1101/2023.09.25.559438

**Authors:** Neha Sapkal, Nino Mancini, Divya Sthanu Kumar, Nico Spiller, Kazuma Murakami, Gianna Vitelli, Benjamin Bargeron, Kate Maier, Katharina Eichler, Gregory S.X.E. Jefferis, Philip K. Shiu, Gabriella R. Sterne, Salil S. Bidaye

## Abstract

Walking is a complex motor program involving coordinated and distributed activity across the brain and the spinal cord. Halting appropriately at the correct time is a critical but often overlooked component of walking control. While recent studies have delineated specific genetically defined neuronal populations in the mouse brainstem that drive different types of halting^1–3^, the underlying neural circuit mechanisms responsible for overruling the competing walking-state neural activity to generate context-appropriate halting, remain unclear. Here, we elucidate two fundamental mechanisms by which *Drosophila* implement context-appropriate halting. The first mechanism (“walk-OFF” mechanism) relies on GABAergic neurons that inhibit specific descending walking commands in the brain, while the second mechanism (“brake” mechanism) relies on excitatory cholinergic neurons in the nerve-cord that lead to an active arrest of stepping movements. Using connectome-informed models^4–6^ and functional studies, we show that two neuronal types that deploy the “walk-OFF” mechanism inhibit distinct populations of walking-promotion neurons, leading to differential halting of forward-walking or steering. The “brake” neurons on the other hand, override all walking commands by simultaneously inhibiting descending walking promoting pathways and increasing the resistance at the leg-joints leading to an arrest of leg movements in the stance phase of walking. We characterized two ethologically relevant behavioral contexts in which the distinct halting mechanisms were used by the animal in a mutually exclusive manner: the “walk-OFF” pathway was engaged for halting during feeding, and the “brake” pathway was engaged for halting during grooming. Furthermore, this knowledge of the neural targets and mechanisms for halting, allowed us to use connectomics to predict novel halting pathways that could be relevant in other behavioral contexts.
