## Supplementary Table 1 for "Neural circuit mechanisms underlying context-specific halting in *Drosophila*"

### Sheet: Genotypes
Figure	Panel	Abbreviation	Sample size (n= flies unless otherwise stated)	Full genotype
1	a-c	Control	15	UAS-20xCsChrimson-mVenus(attp18)/w; -p65ADZp(attp40)/+; -ZpGDBD(attp2)/+
		BB	16	UAS-20xCsChrimson-mVenus(attp18)/w; R42E06-p65ADZp(attp40)/+; VT050223-ZpGDBD(attp2)/+
		FG	16	UAS-20xCsChrimson-mVenus(attp18)/w; VT019012-p65ADZp(attp40)/+; VT022244-ZpGDBD(attp2)/+
		BRK	18	UAS-20xCsChrimson-mVenus(attp18)/w;VT009650-p65ADZp(attp40)/+;R36G02-ZpGDBD(attp2)/+
2	a,d,g,j	MDN	16	UAS-20xCsChrimson-mVenus(attp18)/w;VT044845-p65ADZp(attp40)/+;VT050660-ZpGDBD(attp2)/+
		MDN+BB	16	UAS-20xCsChrimson-mVenus(attp18)/w;VT044845-p65ADZp(attp40)/R42E06-p65ADZp;VT050660-ZpGDBD(attp2)/VT050223-ZpGDBD
		MDN+FG	16	UAS-20xCsChrimson-mVenus(attp18)/w;VT044845-p65ADZp(attp40)/VT019012-p65ADZp;VT050660-ZpGDBD(attp2)/VT022244-ZpGDBD
		MDN+BB+FG	10	UAS-20xCsChrimson-mVenus(attp18)/w;VT044845-p65ADZp(attp40)/VT050223-p65ADZp;VT050660-ZpGDBD(attp2)/VT037804-ZpGDBD
		MDN+BRK	15	UAS-20xCsChrimson-mVenus(attp18)/w;VT044845-p65ADZp(attp40)/VT009650-p65ADZp;VT050660-ZpGDBD(attp2)/R36G02-ZpGDBD
	b,e,h,k	BPN	13	UAS-20xCsChrimson-mVenus(attp18)/w;R11H10-p65ADZp(attP40)/+;VT025925-ZpGDBD(attP2)/+
		BPN+BB	16	UAS-20xCsChrimson-mVenus(attp18)/w;R11H10-p65ADZp(attP40)/R42E06-p65ADZp;VT025925-ZpGDBD(attP2)/VT050223-ZpGDBD
		BPN+FG	15	UAS-20xCsChrimson-mVenus(attp18)/w;R11H10-p65ADZp(attP40)/VT019012-p65ADZp;VT025925-ZpGDBD(attP2)/VT022244-ZpGDBD
		BPN+BB+FG	13	UAS-20xCsChrimson-mVenus(attp18)/w;R11H10-p65ADZp(attP40)/VT050223-p65ADZp;VT025925-ZpGDBD(attP2)/VT037804-ZpGDBD
		BPN+BRK	16	UAS-20xCsChrimson-mVenus(attp18)/w;R11H10-p65ADZp(attP40)/VT009650-p65ADZp;VT025925-ZpGDBD(attP2)/R36G02-ZpGDBD
	c,f,I,l	P9	16	UAS-20xCsChrimson-mVenus(attp18)/w;VT023490-p65ADZp(attP40)/+;R38F04-ZpGDBD(attP2)/+
		P9+BB	25	UAS-20xCsChrimson-mVenus(attp18)/w;VT023490-p65ADZp(attP40)/R42E06-p65ADZp;R38F04-ZpGDBD(attP2)/VT050223-ZpGDBD
		P9+FG	22	UAS-20xCsChrimson-mVenus(attp18)/w;VT023490-p65ADZp(attP40)/VT019012-p65ADZp;R38F04-ZpGDBD(attP2)/VT022244-ZpGDBD
		P9+BB+FG	12	UAS-20xCsChrimson-mVenus(attp18)/w;VT023490-p65ADZp(attP40)/VT050223-p65ADZp;R38F04-ZpGDBD(attP2)/VT037804-ZpGDBD
		P9+BRK	16	UAS-20xCsChrimson-mVenus(attp18)/w;VT023490-p65ADZp(attP40)/VT009650-p65ADZp;R38F04-ZpGDBD(attP2)/R36G02-ZpGDBD
3	j	Control	16	UAS-20xCsChrimson-mVenus(attp18)/w; -p65ADZp(attP40)/+; -ZpGDBD(attP2)/+
		oDN1	12	UAS-20xCsChrimson-mVenus(attp18)/w; VT057295-p65ADZp(attP40)/+; VT040698-ZpGDBD(attP2)/+
		BDN2	17	UAS-20xCsChrimson-mVenus(attp18)/w; VT058557-p65ADZp(attP40)/+;R85F12-ZpGDBD(attP2)/+
	k	Control	20	w-; -p65ADZp(attP40)/+; -ZpGDBD(attP2)/20xUAS-GtACR1-EYFP (VK00005)
		oDN1	14	w-; VT057295-p65ADZp(attP40)/+; VT040698-ZpGDBD(attP2)/20xUAS-GtACR1-EYFP (VK00005)
		BDN2	13	w-;VT058557-p65ADZp(attP40)/+; R85F12-ZpGDBD(attP2)/20xUAS-GtACR1-EYFP (VK00005)
	l	BDN2 in vivo imaging	3	Act88F:Rpr/w; UAS-OpGCamp6f/VT058557-p65ADZp(attP40); UAS-tdTomato/R85F12-ZpGDBD(attP2)
4	a,d	BRK	(FL,ML,HL)=(21,13,15)	UAS-20xCsChrimson-mVenus(attp18)/w;VT009650-p65ADZp(attP40)/+;R36G02-ZpGDBD(attP2)/+
	b,d	FG	(FL,ML,HL)=(18,17,18)	UAS-20xCsChrimson-mVenus(attp18)/w; VT019012-p65ADZp(attP40)/+; VT022244-ZpGDBD(attP2)/+
	c	BRK	(mid-swing, mid-stance) = (14 trials, 33 trials)	UAS-20xCsChrimson-mVenus(attp18)/w;VT009650-p65ADZp(attP40)/+;R36G02-ZpGDBD(attP2)/+
	c	FG	(mid-swing, mid-stance) = (7 trials, 31 trials)	UAS-20xCsChrimson-mVenus(attp18)/w; VT019012-p65ADZp(attP40)/+; VT022244-ZpGDBD(attP2)/+
	e-j	MDN+BRK	N = 8 flies, 80 trials	UAS-20xCsChrimson-mVenus(attp18)/w;VT044845-p65ADZp(attP40)/VT009650-p65ADZp;VT050660-ZpGDBD(attP2)/R36G02-ZpGDBD
		MDN+BRK	(swings, SIZ counts, %swings, dwelltime ) = (13, 120 trials, 26 trials, 26 trials) (pooled from 2 legs)	UAS-20xCsChrimson-mVenus(attp18)/w;VT044845-p65ADZp(attP40)/VT009650-p65ADZp;VT050660-ZpGDBD(attP2)/R36G02-ZpGDBD
		BDN2+BRK	N = 11 flies, 110 trials	UAS-20xCsChrimson-mVenus(attp18)/w; VT009650-p65ADZp(attP40)/VT058557-p65ADZp;R36G02-ZpGDBD(attP2)/R85F12-ZpGDBD
		BDN2+BRK	(swings, SIZ counts, %swings, dwelltime ) = (115, 220trials, 207trials, 207trials)(pooled from 2legs)	UAS-20xCsChrimson-mVenus(attp18)/w; VT009650-p65ADZp(attP40)/VT058557-p65ADZp;R36G02-ZpGDBD(attP2)/R85F12-ZpGDBD
	g-j	MDN	N = 7 flies, 70 trials	UAS-20xCsChrimson-mVenus(attp18)/w;VT044845-p65ADZp(attP40)/+;VT050660-ZpGDBD(attP2)/+
		MDN	(swings, SIZ counts, %swings, dwelltime ) = (359,140 trials, 123 trials, 123 trials)(pooled from 2 legs)	UAS-20xCsChrimson-mVenus(attp18)/w;VT044845-p65ADZp(attP40)/+;VT050660-ZpGDBD(attP2)/+
		BDN2	N = 7 flies, 70 trials	UAS-20xCsChrimson-mVenus(attp18)/w; VT058557-p65ADZp(attP40)/+;R85F12-ZpGDBD(attP2)/+
		BDN2	(swings, SIZ counts, %swings, dwelltime ) = (2438, 140 trials, 137 trials, 137 trials)(pooled from 2 legs)	UAS-20xCsChrimson-mVenus(attp18)/w; VT058557-p65ADZp(attP40)/+;R85F12-ZpGDBD(attP2)/+
	k,l	Control	1P: 7 extended, 6 flexed	UAS-20xCsChrimson-mVenus(attp18)/w;+/ MHC-LexA:LexAop GCamp6f;R36G02-ZpGDBD(attP2)/+
		BRK	1P: 6 extended, 7 flexed; 2P: 8 extended, 7 flexed	UAS-20xCsChrimson-mVenus(attp18)/w;VT009650-p65ADZp(attP40)/ MHC-LexA:LexAop GCamp6f;R36G02-ZpGDBD(attP2)/+
5	b	BB	32 trials across 4 flies	LexAop ChrimsonR-mCherry; Gr5a-lexA/R42E06-p65ADZp(attP40); UAS-GCamp7b/VT050223-ZpGDBD(attP2)
		FG	16 trials across 2 flies	LexAop ChrimsonR-mCherry; Gr5a-lexA/VT019012-p65ADZp(attP40); UAS-GCamp7b/VT022244-ZpGDBD(attP2)
	e-h	Control	(e, g-h) = (40, 23)	w-; -p65ADZp(attP40)/+; -ZpGDBD(attP2)/20xUAS-GtACR1-EYFP (VK00005)
		BB	(e, g-h) = (39, 18)	UAS-20xCsChrimson-mVenus(attp18)/w; VT019012-p65ADZp(attP40)/+; VT022244-ZpGDBD(attP2)/20xUAS-GtACR1-EYFP (VK00005)
		FG	(e, g-h) = (34, 22)	UAS-20xCsChrimson-mVenus(attp18)/w; R42E06-p65ADZp(attP40)/+; VT050223-ZpGDBD(attP2)/20xUAS-GtACR1-EYFP (VK00005)
		BRK	(e, g-h) = (27, 22)	UAS-20xCsChrimson-mVenus(attp18)/w;VT009650-p65ADZp(attP40)/+;R36G02-ZpGDBD(attP2)/20xUAS-GtACR1-EYFP (VK00005)
6	c-h	BRK activity	6	Act88F:Rpr/w; UAS-OpGCamp6f/VT009650-p65ADZp(attP40); UAS-tdTomato/R36G02-ZpGDBD(attP2)
	i-k	Control	12	w-; -p65ADZp(attP40)/+; -ZpGDBD(attP2)/20xUAS-GtACR1-EYFP (VK00005)
		BB	14	UAS-20xCsChrimson-mVenus(attp18)/w; R42E06-p65ADZp(attP40)/+; VT050223-ZpGDBD(attP2)/20xUAS-GtACR1-EYFP (VK00005)
		FG	11	UAS-20xCsChrimson-mVenus(attp18)/w; VT019012-p65ADZp(attP40)/+; VT022244-ZpGDBD(attP2)/20xUAS-GtACR1-EYFP (VK00005)
		BRK	16	UAS-20xCsChrimson-mVenus(attp18)/w;VT009650-p65ADZp(attP40)/+;R36G02-ZpGDBD(attP2)/20xUAS-GtACR1-EYFP (VK00005)
	l	Control	19	w-; -p65ADZp(attP40)/+; -ZpGDBD(attP2)/20xUAS-GtACR1-EYFP (VK00005)
		BRK	18	UAS-20xCsChrimson-mVenus(attp18)/w;VT009650-p65ADZp(attP40)/+;R36G02-ZpGDBD(attP2)/20xUAS-GtACR1-EYFP (VK00005)
Extended Data Fig 1	a	Control	15	UAS-20xCsChrimson-mVenus(attp18)/w; -p65ADZp(attP40)/+; -ZpGDBD(attP2)/+
		SS31388	16	UAS-20xCsChrimson-mVenus(attp18)/w;VT050223-p65.ADZp(attP40)/+; R42E06-ZpGDBD(attP2)/+
		SS31341	16	UAS-20xCsChrimson-mVenus(attp18)/w;VT050223-p65ADZp(attP40)/+;VT022244-ZpGDBD(attP2)/+
		SS31328	16	UAS-20xCsChrimson-mVenus(attp18)/w;VT050223-p65ADZp(attP40)/+;VT037804-ZpGDBD(attP2)/+
		SS31326	16	UAS-20xCsChrimson-mVenus(attp18)/w;R42E06-p65ADZp(attP40)/+;VT050223-ZpGDBD(attP2)/+
		SS40926	16	UAS-20xCsChrimson-mVenus(attp18)/w;VT022244-p65.ADZp(attP40)/+; VT0019012-ZpGDBD(attP2)/+
		SS40909	16	UAS-20xCsChrimson-mVenus(attp18)/w;VT019012-p65.ADZp(attP40)/+; VT022244-ZpGDBD(attP2)/+
		SS31369	16	UAS-20xCsChrimson-mVenus(attp18)/w;R42E06-p65ADZp(attP40)/+;R23E10-ZpGDBD(attP2)/+
		SS31366	16	UAS-20xCsChrimson-mVenus(attp18)/w;VT022244-p65ADZp(attP40)/+;23E10-ZpGDBD(attP2)/+
		SS44893	16	UAS-20xCsChrimson-mVenus(attp18)/w;VT022244-p65ADZp(attP40)/+;VT28320-ZpGDBD(attP2)/+
		SS44892	16	UAS-20xCsChrimson-mVenus(attp18)/w;VT050223-p65ADZp(attP40)/+;VT028320-ZpGDBD(attP2)/+
		SS44898	16	UAS-20xCsChrimson-mVenus(attp18)/w;VT028320-p65ADZp(attP40)/+;VT022244-ZpGDBD(attP2)/+
		SS44896	16	UAS-20xCsChrimson-mVenus(attp18)/w;VT028320-p65ADZp(attP40)/+;VT050223-ZpGDBD(attP2)/+
		R37F06	12	UAS-20xCsChrimson-mVenus(attp18)/w;R37F06- Gal4 (attp2)/+
		R36G02	12	UAS-20xCsChrimson-mVenus(attp18)/w;R36G02- Gal4 (attp2)/+
		VT012408	12	UAS-20xCsChrimson-mVenus(attp18)/w;VT012408- Gal4 (attp2)/+
	b-c	FG	16	UAS-20xCsChrimson-mVenus(attp18)/w;VT019012-p65.ADZp(attP40)/+; VT022244-ZpGDBD(attP2)/+
		FG∩ChAT (MB)	16	20xUAS-FRT>-dSTOP-FRT>-CsChrimson-mVenus(attP18)/w;VT019012-p65ADZp(attP40)/;LexAop-Flp/CyO ; VT022244-ZpGDBD(attP2)/Chat-T2A-LexA
		FG+BB	16	UAS-20xCsChrimson-mVenus(attp18)/w;VT050223-p65ADZp(attP40)/+;VT037804-ZpGDBD(attP2)/+
	d	Control	16	UAS-20xCsChrimson-mVenus(attp18)/w;+/+;+/R36G02-ZpGDBD(attP2)
		R67A03AD	14	UAS-20xCsChrimson-mVenus(attp18)/w;R67A03-p65.ADZp(attP40)/+; R36G02-ZpGDBD(attP2)/MKRS
		VT019076AD	16	UAS-20xCsChrimson-mVenus(attp18)/w;VT019076-p65ADZp(attP40)/+;R36G02-ZpGDBD(attP2)/+
		VT014015AD	16	UAS-20xCsChrimson-mVenus(attp18)/w;VT014015-p65ADZp(attP40)/+;R36G02-ZpGDBD(attP2)/+
		VT045278AD	16	UAS-20xCsChrimson-mVenus(attp18)/w;VT045278-p65ADZp(attP40)/+;R36G02-ZpGDBD(attP2)/+
		VT009650AD	16	UAS-20xCsChrimson-mVenus(attp18)/w;VT009650-p65.ADZp(attP40)/+; R36G02-ZpGDBD(attP2)/+
		VT025598AD	16	UAS-20xCsChrimson-mVenus(attp18)/w;VT025598-p65.ADZp(attP40)/+; R36G02-ZpGDBD(attP2)/+
		VT037537AD	17	UAS-20xCsChrimson-mVenus(attp18)/w;VT037537-p65ADZp(attP40)/+;R36G02-ZpGDBD(attP2)/+
	e-f	BRK1-4	16	UAS-20xCsChrimson-mVenus(attp18)/w;VT019076-p65ADZp(attP40)/+;R36G02-ZpGDBD(attP2)/+
		BRK1-2	10	20xUAS-FRT>-dSTOP-FRT>-CsChrimson-mVenus(attP18)/w;VT009650-p65ADZp(attP40)LexAop-Flp;R36G02-ZpGDBD(attP2)/Scr-LexA
		BRK5-6	12	UAS-20xCsChrimson-mVenus(attp18)/w;R31D07-p65ADZp(attP40)/+;R36G02-ZpGDBD(attP2)/+
Extended Data Fig 2	c-e	N/A	21	20XUAS-FRT>-dSTOP-FRT>-CsChrimson-mVenus(attP18),hsFlp2::PEST(attp3);VT009650-p65ADZp(attP40)/+;R36G02-ZpGDBD(attP2)/+
Extended Data Fig 3	c-e	Control	(bout duration, latency, step count, SD) = (22 bouts, 17 trials, 17 trials, 34 trials from 2 legs )	UAS-20xCsChrimson-mVenus(attp18)/w; -p65ADZp(attP40)/+; -ZpGDBD(attP2)/+
		BB	(bout duration, latency, step count, SD) = (75 bouts, 40 trials, 40 trials, 80 trials from 2 legs)	UAS-20xCsChrimson-mVenus(attp18)/w; R42E06-p65ADZp(attP40)/+; VT050223-ZpGDBD(attP2)/+
		FG	(bout duration, latency, step count, SD) = (53 bouts, 38 trials, 38 trials, 76 trials from 2 legs )	UAS-20xCsChrimson-mVenus(attp18)/w; VT019012-p65ADZp(attP40)/+; VT022244-ZpGDBD(attP2)/+
		BRK	(bout duration, latency, step count, SD) = (47 bouts, 47 trials, 47 trials, 94 trials from 2 legs)	UAS-20xCsChrimson-mVenus(attp18)/w;VT009650-p65ADZp(attP40)/+;R36G02-ZpGDBD(attP2)/+
Extended Data Fig 4	a	BPN+BRK	n/a	UAS-20xCsChrimson-mVenus(attp18)/w;R11H10-p65ADZp(attP40)/VT009650-p65ADZp;VT025925-ZpGDBD(attP2)/R36G02-ZpGDBD
		BPN+FG	n/a	UAS-20xCsChrimson-mVenus(attp18)/w;R11H10-p65ADZp(attP40)/VT019012-p65ADZp;VT025925-ZpGDBD(attP2)/VT022244-ZpGDBD
		BPN+BB	n/a	UAS-20xCsChrimson-mVenus(attp18)/w;R11H10-p65ADZp(attP40)/R42E06-p65ADZp;VT025925-ZpGDBD(attP2)/VT050223-ZpGDBD
		BPN+BB+FG	n/a	UAS-20xCsChrimson-mVenus(attp18)/w;R11H10-p65ADZp(attP40)/VT050223-p65ADZp;VT025925-ZpGDBD(attP2)/VT037804-ZpGDBD
		P9+BRK	n/a	UAS-20xCsChrimson-mVenus(attp18)/w;VT023490-p65ADZp(attP40)/VT009650-p65ADZp;R38F04-ZpGDBD(attP2)/R36G02-ZpGDBD
		P9+FG	n/a	UAS-20xCsChrimson-mVenus(attp18)/w;VT023490-p65ADZp(attP40)/VT019012-p65ADZp;R38F04-ZpGDBD(attP2)/VT022244-ZpGDBD
		P9+BB	n/a	UAS-20xCsChrimson-mVenus(attp18)/w;VT023490-p65ADZp(attP40)/R42E06-p65ADZp;R38F04-ZpGDBD(attP2)/VT050223-ZpGDBD
		P9+BB+FG	n/a	UAS-20xCsChrimson-mVenus(attp18)/w;VT023490-p65ADZp(attP40)/VT050223-p65ADZp;R38F04-ZpGDBD(attP2)/VT037804-ZpGDBD
		MDN+BRK	n/a	UAS-20xCsChrimson-mVenus(attp18)/w;VT044845-p65ADZp(attP40)/VT009650-p65ADZp;VT050660-ZpGDBD(attP2)/R36G02-ZpGDBD
		MDN+FG	n/a	UAS-20xCsChrimson-mVenus(attp18)/w;VT044845-p65ADZp(attP40)/VT019012-p65ADZp;VT050660-ZpGDBD(attP2)/VT022244-ZpGDBD
		MDN+BB	n/a	UAS-20xCsChrimson-mVenus(attp18)/w;VT044845-p65ADZp(attP40)/R42E06-p65ADZp;VT050660-ZpGDBD(attP2)/VT050223-ZpGDBD
		MDN+BB+FG	n/a	UAS-20xCsChrimson-mVenus(attp18)/w;VT044845-p65ADZp(attP40)/VT050223-p65ADZp;VT050660-ZpGDBD(attP2)/VT037804-ZpGDBD
	b	MDN	64 trials (16 flies)	UAS-20xCsChrimson-mVenus(attp18)/w;VT044845-p65ADZp(attp40)/+;VT050660-ZpGDBD(attp2)/+
		MDN+BB	64 trials (16 flies)	UAS-20xCsChrimson-mVenus(attp18)/w;VT044845-p65ADZp(attp40)/R42E06-p65ADZp;VT050660-ZpGDBD(attp2)/VT050223-ZpGDBD
		MDN+FG	64 trials (16 flies)	UAS-20xCsChrimson-mVenus(attp18)/w;VT044845-p65ADZp(attp40)/VT019012-p65ADZp;VT050660-ZpGDBD(attp2)/VT022244-ZpGDBD
		MDN+BB+FG	40 trials (10 flies)	UAS-20xCsChrimson-mVenus(attp18)/w;VT044845-p65ADZp(attp40)/VT050223-p65ADZp;VT050660-ZpGDBD(attp2)/VT037804-ZpGDBD
		MDN+BRK	60 trials (15 flies)	UAS-20xCsChrimson-mVenus(attp18)/w;VT044845-p65ADZp(attp40)/VT009650-p65ADZp;VT050660-ZpGDBD(attp2)/R36G02-ZpGDBD
	c	P9	16	UAS-20xCsChrimson-mVenus(attp18)/w;VT023490-p65ADZp(attP40)/+;R38F04-ZpGDBD(attP2)/+
		P9+BB	25	UAS-20xCsChrimson-mVenus(attp18)/w;VT023490-p65ADZp(attP40)/R42E06-p65ADZp;R38F04-ZpGDBD(attP2)/VT050223-ZpGDBD
		P9+FG	22	UAS-20xCsChrimson-mVenus(attp18)/w;VT023490-p65ADZp(attP40)/VT019012-p65ADZp;R38F04-ZpGDBD(attP2)/VT022244-ZpGDBD
		P9+BB+FG	12	UAS-20xCsChrimson-mVenus(attp18)/w;VT023490-p65ADZp(attP40)/VT050223-p65ADZp;R38F04-ZpGDBD(attP2)/VT037804-ZpGDBD
		P9+BRK	16	UAS-20xCsChrimson-mVenus(attp18)/w;VT023490-p65ADZp(attP40)/VT009650-p65ADZp;R38F04-ZpGDBD(attP2)/R36G02-ZpGDBD
Extended Data Fig 6	a	FG+BB-splitGal4	n/a	UAS-20xCsChrimson-mVenus(attp18)/w;VT050223-p65ADZp(attP40)/+;VT037804-ZpGDBD(attP2)/+
	b,d,e	BON1+BRK	n/a	w-; VT019743-LexAGADfl(attP40)/ VT009650-p65ADZp; 13x-LexAopGCaMP6s(VK5), 20xUAS-CsChrimson-mCherry(suHwattp1)/ R36G02-ZpGDBD(attP2)
		Control	5	w-; VT019743-LexAGADfl(attP40)/cyo; 13x-LexAopGCaMP6s(VK5), 20xUAS-CsChrimson-mCherry(suHwattp1)/ R36G02-ZpGDBD(attP2)
		BRK	6	w-; VT019743-LexAGADfl(attP40)/ VT009650-p65ADZp; 13x-LexAopGCaMP6s(VK5), 20xUAS-CsChrimson-mCherry(suHwattp1)/ R36G02-ZpGDBD(attP2)
	i,j	oDN1	7	UAS-20xCsChrimson-mVenus(attp18)/w; VT057295-p65ADZp(attP40)/+; VT040698-ZpGDBD(attP2)/+
		BDN2	8	UAS-20xCsChrimson-mVenus(attp18)/w; VT058557-p65ADZp(attP40)/+;R85F12-ZpGDBD(attP2)/+
	j	P9	10	UAS-20xCsChrimson-mVenus(attp18)/w;VT023490-p65ADZp(attP40)/+;R38F04-ZpGDBD(attP2)/+
Extended Data Fig 7	a	BRK	(mid-swing, mid-stance) = (14 trials, 33 trials)	UAS-20xCsChrimson-mVenus(attp18)/w;VT009650-p65ADZp(attP40)/+;R36G02-ZpGDBD(attP2)/+
		FG	(mid-swing, mid-stance) = (7 trials, 31 trials)	UAS-20xCsChrimson-mVenus(attp18)/w; VT019012-p65ADZp(attP40)/+; VT022244-ZpGDBD(attP2)/+
	b	BDN2+BRK	n/a	UAS-20xCsChrimson-mVenus(attp18)/w; VT058557-p65ADZp/VT009650-p65ADZp(attP40); R85F12-ZpGDBD/R36G02-ZpGDBD(attP2)
	d	Control	5	UAS-20xCsChrimson-mVenus(attp18)/w;+/ MHC-LexA:LexAop-GCamp6f;+/+
		BRK	5	UAS-20xCsChrimson-mVenus(attp18)/w;VT009650-p65ADZp(attP40)/ MHC-LexA:LexAop-GCamp6f; R36G02-ZpGDBD(attP2)/+
Extended Data Fig 8	a	Gr5a (starved)	9	LexAop ChrimsonR-mCherry; Gr5a-lexA/VT019012-p65ADZp(attP40); UAS-GCamp7b/VT022244-ZpGDBD(attP2)
		Gr5a (fed)	5	LexAop ChrimsonR-mCherry; Gr5a-lexA/VT019012-p65ADZp(attP40); UAS-GCamp7b/VT022244-ZpGDBD(attP2)
		Gr66a	6	LexAop ChrimsonR-mCherry; UAS-jGCamp7b/VT019012-p65ADZp(attP40); Gr66a lexA/VT022244-ZpGDBD(attP2)
	b	Control	31	w-; -p65ADZp(attP40)/+; -ZpGDBD(attP2)/20xUAS-GtACR1-EYFP (VK00005)
		BB	26	UAS-20xCsChrimson-mVenus(attp18)/w; VT019012-p65ADZp(attP40)/+; VT022244-ZpGDBD(attP2)/20xUAS-GtACR1-EYFP (VK00005)
		FG	34	UAS-20xCsChrimson-mVenus(attp18)/w; R42E06-p65ADZp(attP40)/+; VT050223-ZpGDBD(attP2)/20xUAS-GtACR1-EYFP (VK00005)
		BRK	29	UAS-20xCsChrimson-mVenus(attp18)/w;VT009650-p65ADZp(attP40)/+;R36G02-ZpGDBD(attP2)/20xUAS-GtACR1-EYFP (VK00005)
	c	Control	23	w-; -p65ADZp(attP40)/+; -ZpGDBD(attP2)/20xUAS-GtACR1-EYFP (VK00005)
		BB	18	UAS-20xCsChrimson-mVenus(attp18)/w; VT019012-p65ADZp(attP40)/+; VT022244-ZpGDBD(attP2)/20xUAS-GtACR1-EYFP (VK00005)
Extended Data Fig 10	a	Control	15	UAS-20xCsChrimson-mVenus(attp18)/w; -p65ADZp(attP40)/+; -ZpGDBD(attP2)/+
		MAN1	16	UAS-20xCsChrimson-mVenus(attp18)/w; VT50660-p65ADZp(attP40)/+; VT14014-ZpGDBD(attP2)/+
