## Supplementary Table 2 for "Neural circuit mechanisms underlying context-specific halting in *Drosophila*"

### Sheet: Sheet1
Strains	Abbreviation	Source	Identifier
w1118; UAS-20xCsChrimson-mVenus(attp18)	CsChrimson	Bloomington Drosophila Stock Center	RRID:BDSC_55134
w1118; R42E06-p65ADZp(attP40);VT050223-ZpGDBD(attP2)	Bluebell (BB)	Sterne et. al, 2021	SS31326
w1118; VT019012-p65ADZp(attP40);VT022244-ZpGDBD(attP2)	Foxglove (FG)	Sterne et. al, 2021	SS40909
w1118;VT009650-p65ADZp(attP40);R36G02-ZpGDBD(attP2)	Brake (BRK)	This study	N/A
UAS-20xCsChrimson-mVenus(attP18);VT044845-p65ADZp(attP40);VT050660-ZpGDBD(attP2)	Moonwalker DN (MDN)	Bidaye et.al, 2014	N/A
UAS-20xCsChrimson-mVenus(attP18);R11H10-p65ADZp(attP40);VT025925-ZpGDBD(attP2)	Bolt protocerebral neurons (BPN)	Bidaye et.al, 2020	N/A
UAS-20xCsChrimson-mVenus(attP18);VT023490-p65ADZp(attP40);R38F04-ZpGDBD(attP2)	DNp09 (P9)	Bidaye et.al, 2020	N/A
w1118; VT057295-p65ADZp(attP40);VT040698-ZpGDBD(attP2)	oDN1	This study	N/A
w1118;VT058557-p65ADZp(attP40);R85F12-ZpGDBD(attP2)	BDN2	This study	N/A
;+;20xUAS-GtACR1-EYFP (VK00005)	GtACR1	Mauss et. al 2017	N/A
Act88F:Rpr; UAS-OpGCamp6f(attP40); UAS-tdTomato(attP2)		Chen et. al, 2018	N/A
w1118;VT050223-p65.ADZp(attP40); 42E06-ZpGDBD(attP2)		Sterne et. al,2021	SS31388
w1118;VT050223-p65ADZp(attP40);VT022244-ZpGDBD(attP2)		Sterne et. al,2021	SS31341
w1118;VT050223-p65ADZp(attP40);VT037804-ZpGDBD(attP2)	Foxglove+Bluebell (FG+BB)	Sterne et. al,2021	SS31328
w1118;R42E06-p65ADZp(attP40);VT050223-ZpGDBD(attP2)		Sterne et. al,2021	SS31326
w1118;VT022244-p65.ADZp(attP40); VT0019012-ZpGDBD(attP2)		Sterne et. al,2021	SS40926
w1118;VT019012-p65.ADZp(attP40); VT022244-ZpGDBD(attP2)		Sterne et. al,2021	SS40909
w1118;R42E06-p65ADZp(attP40);R23E10-ZpGDBD(attP2)		Sterne et. al,2021	SS31369
w1118;VT022244-p65ADZp(attP40);23E10-ZpGDBD(attP2)		Sterne et. al,2021	SS31366
w1118;VT022244-p65ADZp(attP40);VT28320-ZpGDBD(attP2)		Sterne et. al,2021	SS44893
w1118;VT050223-p65ADZp(attP40);VT028320-ZpGDBD(attP2)		Sterne et. al,2021	SS44892
w1118;VT028320-p65ADZp(attP40);VT022244-ZpGDBD(attP2)		Sterne et. al,2021	SS44898
w1118;VT028320-p65ADZp(attP40);VT050223-ZpGDBD(attP2)		Sterne et. al,2021	SS44896
w1118;+;R37F06-Gal4 (attp2)		Bloomington Drosophila Stock Center	RRID:BDSC_49962
w1118;+;R36G02-Gal4 (attp2)		Bloomington Drosophila Stock Center	RRID:BDSC_ 49939
w1118;+;VT012408-Gal4 (attp2)		Vienna Drosophila Research Center	N/A
w1118;R67A03-p65.ADZp(attP40); R36G02-ZpGDBD(attP2)/MKRS		Bloomington Drosophila Stock Center	RRID:BDSC_70781
w1118;VT019076-p65ADZp(attP40);R36G02-ZpGDBD(attP2)		Bloomington Drosophila Stock Center	RRID:BDSC_71433
w1118;VT014015-p65ADZp(attP40);R36G02-ZpGDBD(attP2)		Bloomington Drosophila Stock Center	RRID:BDSC_71488
w1118;VT045278-p65ADZp(attP40);R36G02-ZpGDBD(attP2)		Bloomington Drosophila Stock Center	RRID:BDSC_72336
w1118;VT009650-p65.ADZp(attP40); R36G02-ZpGDBD(attP2)		Bloomington Drosophila Stock Center	RRID:BDSC_74149
w1118;VT025598-p65.ADZp(attP40); R36G02-ZpGDBD(attP2)		Bloomington Drosophila Stock Center	RRID:BDSC_74269
w1118;VT037537-p65ADZp(attP40);R36G02-ZpGDBD(attP2)		Bloomington Drosophila Stock Center	RRID:BDSC_74507
w1118;+;R36G02-ZpGDBD(attP2)		Bloomington Drosophila Stock Center	RRID:BDSC_68768
w1118;R31D07-p65ADZp(attP40);R25B07-ZpGDBD(attP2)		Bloomington Drosophila Stock Center	RRID:BDSC_86684
LexAop2-FLPL(attp40)/CyO;TM2/TM6B		provided by Kristin Scott
w1118;B1/CyO;scr-LexA/TM6b		Simpson, 2016	N/A
20xUAS>dsFRT>CsChrimson-mVenus(attP18);+;+		Wu et al., 2016	N/A
Chat-T2A-LexA		Bloomington Drosophila Stock Center	RRID:BDSC_84379
w-; Sp/CyO;13x-LexAopGCaMP6s(VK5),20xUAS-CsChrimson-mCherry(suHwattp1)		provided by Vivek Jarayaman
w1118, UAS-FRT-STOP-FRT-CsChrimson:Venus, hs-FLP2:PEST;+;+		Wu et al., 2016	N/A
VT019743-LexAGADfl(attP40)		Flybank Jenelia	BJD_101A06_LC_21
w1118; VT50660-p65ADZp(attP40); VT14014-ZpGDBD(attP2)	MAN1	Bidaye et.al, 2014	N/A
w1118; -p65ADZp(attP40); -ZpGDBD(attP2)	Empty split	Bloomington Drosophila Stock Center	RRID:BDSC_79603
w1118; MHC-LexA:LexAop-GCamp6f/CyO		Azevedo et. al, 2020	N/A
LexAop ChrimsonR-mCherry(attP18);Gr5a-lexA(attP40);UAS-GCamp7b(attP2)	Gr5a	Shiu et. al, 2022	N/A
LexAop ChrimsonR-mCherry(attP18);UAS-jGCamp7b(attP40);Gr66a lexA(attP2)	Gr66a	Shiu et. al, 2022	N/A
