## Supplementary Table 3 for "Neural circuit mechanisms underlying context-specific halting in *Drosophila*"

### Sheet: FlyWire
ID_left	ID_right	Flywire Community Labels	cell type	Name in this study
720575940628755815	720575940611160930	Foxglove		FG
720575940631168057	720575940635166571	Bluebell	DNge195	BB
720575940630424407	720575940630012663	Prothoracic AN of stop-1		BRK1, BRK2
720575940623700661	720575940620600929	Mesothoracic AN of STOP-1		BRK3, BRK4
720575940620631974	720575940635632888	Metathoracic AN of STOP-1		BRK5, BRK6
720575940638204132	720575940630135084	BDN1	DNge053	BDN1
720575940612364530	720575940647228468	BDN2	DNge162	BDN2
720575940622010373 (unpaired neuron)		BDN3	DNge190	BDN3
720575940626730883	720575940620300308	P9-oDN1	DNge159	oDN1
720575940614730914	720575940612603289	P9-cDN1	DNge211	cDN1
720575940635872101	720575940627652358	DNp09	DNp09	P9
720575940616026939	720575940610236514	MDN	DNpe078	MDN1, MDN2
720575940631082808	720575940640331472	MDN	DNpe078	MDN3, MDN4
720575940610485458	720575940627667450	Type 1 BPN (Bolt Protocerebral Neuron)	CL210	BPN
720575940618197840	720575940651418102	Type 1 BPN (Bolt Protocerebral Neuron)	CL210	BPN
720575940625414666	720575940605743648	Type 1 BPN (Bolt Protocerebral Neuron)	CL210	BPN
720575940626598233	720575940622391019	Type 1 BPN (Bolt Protocerebral Neuron)	CL210	BPN
720575940624589287	720575940628859751	Type 1 BPN (Bolt Protocerebral Neuron)	CL210	BPN
720575940611509485	720575940637784125	Type 1 BPN (Bolt Protocerebral Neuron)	CL210	BPN
720575940611555251	720575940632802785	Type 2 BPN (Bolt Protocerebral Neuron)	SMP459 ,SMP460	BPN
720575940628527607	720575940630915791	Type 2 BPN (Bolt Protocerebral Neuron)	SMP459 ,SMP460	BPN
720575940616070283	720575940643446638	Type 2 BPN (Bolt Protocerebral Neuron)	SMP461	BPN
720575940622022071	720575940630460975	Type 2 BPN (Bolt Protocerebral Neuron)	SMP459 ,SMP460	BPN
720575940628490028	720575940630439471	Type 3 BPN (Bolt Protocerebral Neuron)	SMP459 ,SMP460	BPN
	720575940615192588	Type 3 BPN (Bolt Protocerebral Neuron)	SMP459 ,SMP460	BPN
	720575940634714804	Type 3 BPN (Bolt Protocerebral Neuron)	SMP459 ,SMP460	BPN
720575940603250860	720575940613107119	Type 4 BPN (Bolt Protocerebral Neuron)	SMP461	BPN
720575940630655007	720575940626797384	Type 4 BPN (Bolt Protocerebral Neuron)	SMP461	BPN
720575940604102880	720575940618111889	Type 1 BPN (Bolt Protocerebral Neuron)	SMP459 ,SMP460	BPN
720575940613488039	720575940623225417	Type 4 BPN (Bolt Protocerebral Neuron)	SMP461	BPN
720575940618395205	720575940634525792	MAN		MAN1
720575940610620770	720575940622263066	DNg	DNge135	DNge135
720575940624986919	720575940646952324	DNa06	DNa06	DNa06
720575940611735514	720575940623019544	DNa01	DNae016	DNa01
720575940629327659	720575940604737708	DNa02	DNa02	DNa02
720575940616936226	720575940646753412	DNb02	DNb02	DNb02
720575940616471052	720575940633270497	DNg13	DNg13	DNg13
720575940630291767	720575940622027222	descending_FW_139; DNg	DNge046	DNge046 (G46)
720575940645047831	720575940641480949	DNg16	DNg16	DNg16
720575940627361157	720575940647586948	BDN4	DNge050	BDN4
720575940632632607	720575940621947653	DNg	DNge199	DNge199
720575940644758308	720575940620714150	Possible Mothership	DNge046	Mothership (MSH)
720575940613316783		oviDNa	oviDNa_a	OviDN
720575940613339875	720575940630696310	descending_FW_37; DNg	DNge129	G129
720575940632944339	720575940621319924		CB0283	CB283
720575940645521262	720575940660219265	Proboscis muscle 9 motor neuron/MN/mn9 in pharyngeal nerve	mn9	mn9
720575940629888530	720575940611015122	Second-order gustatory neuron Zorro	CB0192	Zorro
720575940632648612	720575940641366517	Second-order gustatory neuron Usnea	usnea	usnea
720575940616103218	720575940637763135	Second-order gustatory neuron Phantom	phantom	phantom
720575940620874757	720575940623718380	G2N-1; Second-order taste neuron	G2N_1	G2N_1
720575940631997032	720575940647030324	Fdg	Fdg	Fdg
720575940623702345	720575940608144732		hb2035544474	hb2035544474
720575940629766266	720575940616644411		CB0021	CB0021
720575940620541099	720575940622161366		DNge054	DNge054
720575940623455239	720575940617444130		CB0527	CB0527
720575940644758308	720575940620714150		Mothership	Mothership
720575940629378754	720575940627286088		CB0076	CB0076
720575940608471051	720575940615263931		SMP543	SMP543
720575940640675200	720575940613870242		VES045	VES045
720575940630291767	720575940622027222		DNge046	DNge046
720575940628102652	720575940626746499		CB0606	CB0606
720575940640096976	720575940613958194	up_DN1_ascending_1	AN	PS_AN1
720575940620473547	720575940617373268		DNge098	DNge098
720575940633293025	720575940627167516		DNge065	DNge065

### Sheet: FANC+MANC
FANC_ID_left	FANC_ID_right	MANC_ID_left	MANC_ID_right	MANC_type	Name in this study
648518346514066654	648518346480215355	10788	10564	AN19A009	BRK1, BRK2
648518346481645215	648518346500363480	10528	10449	AN19A009	BRK3, BRK4
648518346492009867	648518346509725129	10282	10351	AN19A009	BRK5, BRK6
648518346497139841	648518346479263164	10441	10348	IN27X003	BON1
648518346459693060	648518346526268631				BDN2
648518346494481685	648518346464991349	14122	13025		SAP1
648518346484057383	648518346504729203	10052	10102		BINL
648518346489655391	648518346494837898	10419	10381		ANX
648518346509600713	648518346494184562	10018	10010		INX
648518346478473844	648518346492933916	12926	12955	DNp09	P9
648518346475400628	648518346481250703	13438	13809	MDN	MDN
648518346474413506	648518346501195096	14523	14419	MDN	MDN
648518346493903392	648518346479175868	14931	15344	DNa06	DNa06
648518346475464576	648518346488820970	10760	10751	DNa01	DNa01
648518346478550356	648518346492614075	10126	10118	DNa02	DNa02
648518346517643624	648518346477491214	16858	17963	DNb02	DNb02
648518346488476600	648518346477889237	13184	13291	DNxn164	BDN1
648518346520017233	648518346493881079	10058	10240	DNxl048	cDN1
648518346504806022	648518346506426914	10656	11070	DNxl054	oDN1
648518346488615665	648518346526144983	18415	18445	DNb02_b	DNb02_b
648518346481212815	648518346477672087	12259	12406	DNa09	DNa09
648518346501358691	648518346481293455	10307	10315	DNb05	DNb05
		12158	13176	IN17A024	PL 8A, PR 8A
		12543	12289	IN10B002	PL IN10, PR IN10
		12610	11978	IN17A024	MesoL 8A, MesoR 8A
		11346	11459	IN10B002	MesoL IN10 MesoR IN10
		10876	15753	IN17A024	Meta L 8A Meta R 8A
		11785	11722	IN10B002	Meta L IN10 Meta R IN10
